# Genome assembly of *Bougainvillia* cf. *muscus* (Cnidaria: Hydrozoa)

**DOI:** 10.1101/2025.01.24.634790

**Authors:** Aide Macias-Muñoz, Rebecca Varney, Eva Katcher, Maia Everhart, Todd H. Oakley

## Abstract

**Background:** As one of just a handful of non-Bilaterian animal phyla, Cnidaria are key to understanding genome evolution across Metazoa. Despite their importance and diversity, the genomes of most species in the phylum are unsequenced, due in large part to difficulties cultivating them in a laboratory. Here, we present a genome sequence of *Bougainvillia* cf. *mucus*, a hydrozoan with four marginal bulbs each containing seven simple eyes (ocelli). This species appeared in our tanks from contamination. While we lacked sufficient samples for transcriptomic or functional studies, we were able to expand our knowledge of how the genome of this species compares to the few, better studied members of hydrozoans by investigating synteny to other cnidarians, repetitive element content, and phylogenetics and synteny of vision-related genes in this eyed species compared to eyeless relatives.

**Results:** The genome sequence consists of 350 contigs with an N50 of 10 Mb, a total genome length of 375.328 Mb, a BUSCO score of 90.1%, and predicted protein coding genes totaling 46,431. We found a high degree of macrosynteny conservation with *Hydra vulgaris* and *Hydractinia symbiolongicarpus*. Repetitive elements make up 62% of this *Bougainvillia* genome. For vision-related genes, we identified 20 cnidarian opsins (cnidops) in *Bougainvillia* and found instances of gene duplication and loss in families associated with bilaterian eye development, phototransduction, and visual cycling.

**Conclusions:** This high-quality, contiguous genome in an eyed Hydrozoan will be a valuable resource for additional comparative genomic studies.
