## Supplementary material for "Genome assembly of *Bougainvillia* cf. *muscus* (Cnidaria: Hydrozoa)": Suppmental_tables_S1-2: Bougainvillia_genome_Supplemental_Tables.xlsx

### Sheet: Sheet1
Table S1. Cnidarian Transcriptomes for vision-related phylogenetic trees
Species	Accession	Authors		Other	Notes
Acropora millepora	GHGU00000000	Ying,H., Foret,S., Ball,E., Hayward,D.C., Moya,A. and Miller,D.J.
Alatina alata	GEUJ00000000	Lewis Ames,C., Ryan,J.F., Bely,A.E., Cartwright,P. and Collins,A.G.
Aurelia aurita	GHAS00000000	Khalturin,K., Shinzato,C., Khalturina,M., Hamada,M., Fujie,M., Koyanagi,R., Kanda,M., Goto,H., Anton-Erxleben,F., Toyokawa,M., Toshino,S. and Satoh,N.
Calvadosia cruxmelitensis	HAHC00000000	Kayal,E., Bentlage,B., Plachetzki,D., Ryan,J.F., Chiodin,M., Collins,A.G., Medina,M. and Ohdera,A.H.
Chironex yamaguchii	GHAX00000000	Khalturin,K., Shinzato,C., Khalturina,M., Hamada,M., Fujie,M., Koyanagi,R., Kanda,M., Goto,H., Anton-Erxleben,F., Toyokawa,M., Toshino,S. and Satoh,N.
Chrysaora quinquecirrha	GILX00000000	Li,H.
Clavularia sp.	GHAW00000000	Khalturin,K., Shinzato,C., Khalturina,M., Hamada,M., Fujie,M., Koyanagi,R., Kanda,M., Goto,H., Anton-Erxleben,F., Toyokawa,M., Toshino,S. and Satoh,N.
Copula sivickisi	GHBG00000000	Khalturin,K., Shinzato,C., Khalturina,M., Hamada,M., Fujie,M., Koyanagi,R., Kanda,M., Goto,H., Anton-Erxleben,F., Toyokawa,M., Toshino,S. and Satoh,N.
Craterolophus convolvulus	HAGZ00000000	Kayal,E., Bentlage,B., Plachetzki,D., Ryan,J.F., Chiodin,M., Collins,A.G., Medina,M. and Ohdera,A.H.
Dynamena pumila	GHMC00000000	Kremnyov,S.V., Kupaeva,D.M. and Konorov,E.A.
Haliclystus auricula	HAHA00000000	Kayal,E., Bentlage,B., Plachetzki,D., Ryan,J.F., Chiodin,M., Collins,A.G., Medina,M. and Ohdera,A.H.
Haliclystus sanjuanensis	HAHB01000000	Kayal,E., Bentlage,B., Plachetzki,D., Ryan,J.F., Chiodin,M., Collins,A.G., Medina,M. and Ohdera,A.H.
Lucernaria quadricornis	HAHD00000000	Kayal,E., Bentlage,B., Plachetzki,D., Ryan,J.F., Chiodin,M., Collins,A.G., Medina,M. and Ohdera,A.H.
Millepora alcicornis	GFAS00000000	Ortiz-Gonzalez,I.C., Rivera-Vicens,R.E. and Schizas,N.V.
Millepora complanata	GFGT00000000	Ortiz-Gonzalez,I.C., Rivera-Vicens,R.E. and Schizas,N.V.
Millepora squarrosa	GFGU00000000	Ortiz-Gonzalez,I.C., Rivera-Vicens,R.E. and Schizas,N.V.
Morbakka virulenta	GHAF00000000	Khalturin,K., Shinzato,C., Khalturina,M., Hamada,M., Fujie,M., Koyanagi,R., Kanda,M., Goto,H., Anton-Erxleben,F., Toyokawa,M., Toshino,S. and Satoh,N.
Protopalythoa variabilis	GCVI00000000	Chen,H.
Physalia physalis	GHBB00000000	Khalturin,K., Shinzato,C., Khalturina,M., Hamada,M., Fujie,M., Koyanagi,R., Kanda,M., Goto,H., Anton-Erxleben,F., Toyokawa,M., Toshino,S. and Satoh,N.
Podocoryna carnea	GBEH00000000	Sanders,S.M. and Cartwright,P.
Porpita porpita	GHBA00000000	Khalturin,K., Shinzato,C., Khalturina,M., Hamada,M., Fujie,M., Koyanagi,R., Kanda,M., Goto,H., Anton-Erxleben,F., Toyokawa,M., Toshino,S. and Satoh,N.
Rhopilema esculentum	GEMS00000000	Chongbo,H. and Yunfeng,L.
Tripedalia cystophora	GHAQ01000000	Khalturin,K., Shinzato,C., Khalturina,M., Hamada,M., Fujie,M., Koyanagi,R., Kanda,M., Goto,H., Anton-Erxleben,F., Toyokawa,M., Toshino,S. and Satoh,N.
Turritopsis sp. SK-2016	IAAF01000000	Hasegawa,Y., Watanabe,T., Takazawa,M., Ohara,O. and Kubota,S.
Velella velella	GHAZ01000000	Khalturin,K., Shinzato,C., Khalturina,M., Hamada,M., Fujie,M., Koyanagi,R., Kanda,M., Goto,H., Anton-Erxleben,F., Toyokawa,M., Toshino,S. and Satoh,N.
Xenia sp. KK-2018	GHBC01000000	Khalturin,K., Shinzato,C., Khalturina,M., Hamada,M., Fujie,M., Koyanagi,R., Kanda,M., Goto,H., Anton-Erxleben,F., Toyokawa,M., Toshino,S. and Satoh,N.

### Sheet: Sheet2
Table S2. Bougainvillia opsin sequence, BLAST result, and genome location
Gene	Sequence	Top hit ID	E-value		Scaffold	exons	start	end	start	end
>g15230.t1	MNETVFTTDDPPKHVIHVSLQIFLYSTIGIISLLSNLLIVLVISTRKSMRTFSNLLLANLAMSDLFVVLCGIPPTISNLSRETTIMTGASCDLKGLLLFATFVVSVFNLTLIAIHRYVLVTRNNYYNTVFHKISIVIFISICWLLPLVLGVPPLFDWGRYRFSFGRAHCMTDWAYSSSYLLTTHLIAYPIPLFILIFTYFKIWKSTSRSRKRLVASADRANLARRQREHQLTKMLLIVVVCFFVCFLPYGVLVEIEGFSKQKAPKTLSFIAMIFAYSNSMIDFWIYAVLSSKFRHALKNLVKRNTRRIAGINIMTASVNEANPQDGNDDDLTPRLSDRRRSARQSSETEYFKTDTSCHKKIDLNAVFTIHRKSNDIAPKIINQSIEEEK*	XP_057313402.1	2e-107	rhodopsin-like isoform X1 [Hydractinia symbiolongicarpus]	ptg000010l	1	4877424	4878593					1
>g15231.t1	MNKTVFTTDIPPKHVINVSLQIFLYSTIGIISFLSNLLIVLVISTGKSTRTFSNLLLVNLAISDLFVILCGIPMTLINLLRETTSKTGIGCDINGLLVFATFVVSVFNLTLIAIHRYVLVTQHNYYNTLFHKKYYSVYILICWLLPLLLGAPPFFGWGRYHFSFGRAHCMTDWAYSSSYLLTTHLIAYPIPLFILIFTYFRIWKSTSHSRKRLKASADRANLARRQREHQLTKMLVAVVVCFFVCFLPYGVLVEIEGFSKQKAPKTLSFVAMIFAYSNSMIDFWIYAVLSSKFRHALKNLVKRNTRRITGINIMTASVNEAIPQDGNDDDLTPRLSDRRRSARKSPKTEYFKTDTCHKKIYLNAVFTIHRKSRHKVSNIVNQTIGEENYLGRQPPEVFF…	XP_057313402.1	4e-101	rhodopsin-like isoform X1 [Hydractinia symbiolongicarpus]	ptg000010l	1	4886807	4888009
>g15485.t1	MNDSSILTMPFIINKNLQITLYTTFGIISFLSNITIVIVMLSRKGMRNIGNILLVNLAVSDALTAIFGVPQTVLNLMNETVGALPTNLCNWLGLIIFTSFVASVFNLTLIAIHRYVLIQKYTLYQFFHRKSVVISSISISWLLALSTGLPPLFGWGRYSYNIERAHCMTEWSYSLSYLIFIHIMAYPIPLFTLTYTYYQILKTSKDSRKRITESGGQINTSVKCREYKLTKMLIAVVICFFICFTPYAVLIQLEGIVKHEHHPILSLAAMLCAYGNSIFDFWIYSVMCSKFRNELIRTFSFRRSRFSSFSFDTNKGIATPKVLIRSFIRKTRSNSGSQVEMNSHSWSNSNNQSSLVADVKT*	XP_057313402.1	4e-92	rhodopsin-like isoform X1 [Hydractinia symbiolongicarpus]	ptg000010l	1	7659745	7660830
>g16305.t1	MSHENRKIDVTFQMFCYCLIGIMAICSNILIIVVVLAKKKSRTLSNGLLANLALADFCIVSFGIPVTIVNLASDHGQTKQSSSCYFFGFMLLFGFVSSVFILTMIAFHRYILIVKNKYYSVFFSGKALIFFILFPWLISMFLGLPSLFGWGRYRYNHDRAHCMIEWGYSVGYLVFIQVVAYPLPLIMLIFCYYKVNQVTSKSRKRLTASADRSHFARKLREDKLTRMLIAVVCCYFICFTPYAILIQLEGIFNKQIHEIHSFLAMICAYSNTLFDFWIYSAMSGKFRKALIALVRKRTAKITPVSETDEASSSKASFSAEGNRSETFLHYLENKQLQQHKERRIIWYDASPDRNQHARNSII*	XP_057313402.1	5e-104	rhodopsin-like isoform X1 [Hydractinia symbiolongicarpus]	ptg000010l	1	15135125	15136213
>g11615.t1	MCGQHQQLFAYYLLANFLLAAPLNILVIIALVKSQSVYIRHRFILINLMIAHLGQLFIGFPMVIVSGLNKKWLFDAFGCNLFSVVSGTCGFLTIFIYLTLSIERFLSLDRSFEVEHIFRKSRLAIISTCVWLMAFTLAILPILGWSHYQLEPSKIHCGPSWQSNPESVSYMTFLLVIGFIMPQFLMFYLSYRFLKAVRVLQIVGKRVAIHTPNKSITIFILLSQVSFNILWLPYAICGVFLLAGIKVPGLSIELASGFSKLATLSDTLIFVVLNRKCRRAIKKLLLNYWQSNTDEISHA*	AUO16427.1	6e-41	opsin 9 [Clytia hemisphaerica]	ptg000007l	2	11579706	11580044	11580474	11581064
>g12462.t1	MGLLTVAAVTLTLIIFLSVGFNLAVILTFCKHIINVQNKDIFLVSLAVSDFLQALIGYTMEVRSMFIDDNQVNSNACQIFGFFITFLGLVSINHLAYFAISRLINVVYPYSVSRISEKIPVIISLVVIWGYGFFWAIVPMLGWSSYTLESDRRRCSIDWLNQSYQSKSYVYMLFVFEFILPVIIMIVSFVLVRKTALDMMYQDQQRYGQNTEFQAVKKHDKMFTAMGIAFLVAWTPYSIFSFYGTVIGENISINGLTAAALAAKSSTVFNPILYAIFYSDFRQRIIHLFCRGHLNRVLPNDVAVNTTKKHSQVTNSDEER*	XP_057316593.1	6e-99	rhodopsin, G0-coupled-like [Hydractinia symbiolongicarpus]	ptg000008l	1	228803	229765
>g21890.t1	MSGMQQIFASYLLVNFVFATPLNILVIIALVKSQGVYIRHRFILINLMVAHLGQLLVGFPMVIISGLNKKWVFHNVGCNLFSVVCGTCGFVTIFIYLTLAIERFLSMDRSFEVEQIFRKSRLVIISSLAWLISFALAILPILGWSHYQLEPSKIHCGPSWQANSQTISYMTFLLTVGFITPQAIMFYLSHRFLKAVRVLQTAGTRTSIQTPNKSLTIFVLLSQVSFNIVWMPYAICGVFVMAGVNVPALSIEIAAGLSKLATFSDTLLFIVLNRKCRRAIKKLFIPPSKGDVEQNETIMKSKDLDKLAAHAPDYFPEGTTANDIVSADDSFINTEPVMTDDEILSDVFGEEHPGAEEDQDDDASNEPTCLQSNDVRKSLELLRGYILFGENGVYLHKYI…	AUO16427.1	6e-35	opsin 9 [Clytia hemisphaerica]	ptg000014l	3	5852373	5871671	5850459	5849824	5849257	5848880
>g2205.t1	MDSIYVKIALIFIWLLTFFLNLLVICALGRKFRSLKIQDIILVAVAVCDFTQGLISYPIEIFFPARNNLMLCKFSGWALECLALTVISLLTALSLIRMISISYPLKSYEFLGRQSTSLLFIIPSVIYGFAWGSFPWAGWSNFEPEMGKYSRCSMNLRSNNINPMSYGFSLFGFCYVIPVIIMFYNLLRIRKELFKMIRSSVRVSGSDSEATKTSIETEKKLSTVLLVMILAFLFAWTPYAVVMFIVIKGSQISKTLYDVSAMMGKSSACYNPMIYAVLYKDFRKAVKELFGIKSNEVSPGATGSTDA*	XP_057309738.1	1e-64	green-sensitive opsin P521-like [Hydractinia symbiolongicarpus]	ptg000002l	1	9539622	9538699
>g23435.t1	MLSPYDCFILCLISASVFLNTLVIIIQTRRWKRLKAIDVLLMALACFDLIQSVIGYGFEFASVEDSFCLTIGFTVTTMALTSIALLCSFAILSLLRMSYPLKYYRHMAQKSTSLYAILPSFAYGLFWGLCPLFGWSNYKKENPAKARCSINLTDSDLGPVTYLYSLLIFCYILPMFIMIFCFAKLRMVVSNMTKLENRRSGRNSTFSQASQRTEKMLYLLCFVMCLTFLIAWTPYAIVVFLVASGSRLSFIWLDISALLGKSQVLYNPIVYAFIYKDFRIGLKELFCCRRNRISCISIKTRPMKNLKVGFQEGT*	BAF95844.1	4e-57	opsin [Podocoryna carnea]	ptg000015l	1	7993085	7994029
>g23436.t1	MNLSISGYTILCIIIISVPLNGLVLITLIKRWKRLTAHEVVLLALTCSDFTQTILGYLFEINPLHNENKSVCIMVGFVVTSTALTSISVLTSLAIGRLLFLRSPFRYHEKMKTKKTSVYFIIPSFLYGFLWGALPLLGWSKYEPESGIRTNRCSINLKEKTPSTFSYSISLLVFCYVIPISIMLFCLVKIRVELKRMTISEILRSGRSSNQSRAVIKSRRTFTLLCFTMCVAFLFAWTPYAVIVFLIAMGNSVSYTWLALSALLGKSQVLYNPIIYAFLYKEFRNSLKSILCNRQSTSCSILPRISKLFCCQTSLKKHKNKVDIPLSRQNNETATIQ*	XP_057309738.1	2e-65	green-sensitive opsin P521-like [Hydractinia symbiolongicarpus]	ptg000015l	1	7998325	7997312
>g23437.t1	MNLSMSGYTILCIIIISIPLNGLVLITLVKRWKRLTAHEVVLLALTCSDFTQTLLGYLFEINPLHNENKNVCIMVGFVVTSTALTSISVLTSLAIGRLLLLRSPFKYHARMQTKKTSIYFIIPCFLYGFLWGALPLLGWNKYGPESNMTSRCSVNLKDKTLSNFSYLISLLIFCYVIPISIMLVCLVKIRYEMKKMTISEMDRSGKNSYQSRAIMKSRRTFTLLCFTMCVAFLFAWTPYAVVVFLIAMGKSVSYTWLNLSALLGKSQVLYNPIIYAFLYKEFRNSLKSILCNGQSSNCSILSSIPKLLCCRRAGLQKQTNKVDSPKDCQDKEMVIMNARCQFDLAVIMRTSLNGT*	XP_057309738.1	2e-66	green-sensitive opsin P521-like [Hydractinia symbiolongicarpus]	ptg000015l	1	8005990	8004923
>g32352.t1	MFSTHDLIVVVIILCSLCLNGLSVLIFIKQWTKLEATEMILLALSVSDLLQTCSGYIFEIDTDVTSQPFFCKIVGFSVTSFSLVSISLLTAFSLSRVIATAYPIKTSAAMMKKSTGLYFVIPSFFYGVLWGLFPLIGWSSYTPELNSTNRCSMNLKDDTFGVLSYMYCLLVFCYLFPLIMMLWSFIKIKTLMTRFSAKVNPSEPDSETQNEKTLKDEWRITILCILMCITFLIAWTPYAVAVFLLSIRHSMNETWLDISALLAKSSVLYNPIIYVFMREDFRFAFKALIRCKKEISNEHEDKSQVTNA*	XP_057309738.1	1e-65	green-sensitive opsin P521-like [Hydractinia symbiolongicarpus]	ptg000019l	1	12342311	12341385
>g36263.t1	MLTVHDCIIIFLIVTSTILNSLVIIIQARRWIKLDAQDVLLMMLAIFDLFQSVVGYVFEIESLGDSFCLAIGFIVTTMALTSIGFLTSFAIFRLHAMLYPFSSYEKMAQKSTSLYAILPSIAYGLFWGICPLLGWSNYEKEVAERSRCSINLTDSSLGPVTYLYSLLVFCYLLPISVMIFCFVKIKLILRKMTKLENRRSGSNSKCSHVSRTTEKKFSLLCFVMCLTFLLAWTPYAIVVLIVGSGKRLSLLWRDISALLGKSQVFYNPIIYALIYKDIRDGFKELLFWKRNCVQNIHLGRSDRSSTQK*	BAF95844.1	3e-57	opsin [Podocoryna carnea]	ptg000022l	1	586590	585664
>g36753.t1	MSSSTAITGVILIIIILSTFLNSLVVIALIKRWSNLSSQEVLLLALAASDLLQSWVGYIFEVSDIQLNNHDFCVMIGFSVTSLALTSISILTSLSIGRLLMILYPFQFYEKMLSKQTCLYFLIPSVVYGFMWGSFPLAGWSNYEKELGYKSRCSINLSGSTSGALSYLYALLVFCYIVPVSIMIFCFVKIRLEMSKMRTVTVVSGSAKNSKKAEKMFSLLCFMMCIAFLLAWTPYAIMVLLISIDKTISTTWLDISALLGKSQVFYNPIIYAFIYKEFRSSIRSLFGCWSNKVSATVIKETSARHSQISMKTRSMVASH*	XP_057309738.1	1e-71	green-sensitive opsin P521-like [Hydractinia symbiolongicarpus]	ptg000022l	2	4246175	4246297	4247620	4248423
>g38949.t1	MLKSNVQKIILVSIVCLSTLLNLFLISILTRRWKKLMLNDVILLLLAICDLLQANLAYPSEMFDSICQQEHLCKIIALFLTFFTLTGILLRTAFTFSQTLTMILPFETYNFNRKKIKCLFFVLPSILLSGVFSASPLIGWGNYTGENMRNTHFRCSMDLMSEDLYIVSYLYVLLILFYLFPISILVFCFIMVKKQLRHMTVASIQRIGSTSPCTMRSLQTEKQYKILSLVSLLAFFLLWSPYAILVLNVSSNPSLLDYWLNVAALLGKFSTCINPILLAFVYKKFRPKLCYCTSETEREKDMYV*	AGB67500.1	6e-38	c-like opsin [Tripedalia cystophora]	ptg000023l	1	12286435	12285521
>g40346.t1	MIAFSIIVLHIIVISTVLNVLAVVALTKRWNRIQLQHVLFIATSVCDLLQVLTGHLLEVIPASEKNKSIHCTLIGLCVTACSYMSIALLTSMSLLRVLSIYYPIHLRSVLRKKSASLYFIAPSIIYGLFWSIMPLFGWSNYQREGTTLCSINMTSKTMKTMSYMYCLLVFCYVIPITIMIISFYLIRMKLKQSRCVHSNSISSASFKIRIYKEKYLFKLLITMMIAFIVSWTPYAVMVLCLASNVNLSSSFQEFAALFGKASTMINPVIYIIGCKEFRDSVKTLFTCRNNKKTLKPTVIGEMHEENASKISTRCRFNVDSTSSDVKTTLEQRHKLTGRISCKDVMFCSGIPVLWPSGIYSRQIISKDGHTYLTNCCNNTFFKFLSER*	AGB67500.1	2e-46	c-like opsin [Tripedalia cystophora]	ptg000024l	1	9355093	9356256
>g40349.t1	MIAFSIIILHIIVISTVLNVLVVVALTKRWNKLQLQHVLFIAASVCDLLQVLTGHSLEVIPASEKNKSIHCTLIGLSVTTCSYISIALLTSMSLLRMLSIYYPIYFRSVLRKKSASLYFIIPSIIYGLFWSIMPLFGWSNYRRESTTLCSINMTSRTMKTMSYMYCLLVFCYVIPITIMIISFYLIRRKLKQSRSVHSNSLSSTSFKLRIYKEKNLFKLLITMMIAFIVSWTPYAVMVLCLASNVNLSSGFQEFAAMFGKASTMINPMIYSIGCKECRDSVKALFTCKKNKNAVKPTVHFEKIGEMHDVQLP*	AGB67500.1	4e-49	c-like opsin [Tripedalia cystophora]	ptg000024l	1	9369414	9370274
>g40472.t1	MALITHIMAVLAALSIFMNFIVVLALYKLRKKLTAQSILFLVASLLDLFMSLIGYPMEIIGSFDSEGPRCIISGFLITTISLISIALLTSMSIMRALVITFPFRMYRLLQNKKACLYFLIPSIVYGLSWGILPLAGWNKYTVETTNRCSINIRNDNKETMSFVYALLCFCYVLPVLIMSCNFVIIKYKITAIARSHIRGCSNRAESRTAKKEKYFLLLLTTMVATFLVSWTPYAIVVFLAAKNIKASPLILDIAAMCGKSSTLYNPIIYAKLYKQFRIGLVSLFGLNQQEITSGGNVVLQNKNITANDQHSIDI*	BAF95844.1	2e-56	opsin [Podocoryna carnea]	ptg000024l	1	10242580	10243524
>g41110.t1	MIAFSIIVLHIIVISTVLNVLVVVALTKRWNRIQLQHVLFIAASVCDLLQVLTGYLLEVIPASEKNKSIHCTLIGLCVTACSYMSIALLTSMSLLRVLSIYYPMHLRSVLRKKLASLYFLIPSIIYGLFWSILPLFGWSNYQREGTTLCSINMTSKTMKTMSYMYCLLVFCYVIPITIMIISFYLIRMKLKQSRCVHSNSISSASFKIRINKEKYLFKLLITMMIAFIVSWTPYAVMVLCLASNVNLSSSFQEFAALFGKASTMINPVIYIIGCKEFRDSVKALFTCRNNKKTLKPTVIGEMHEENASKISTRCRFNVDSTSSDVKTTLKPRHKLTGRISCKDVMFCSGIPVLWPSGVYSRQIISKDGHTYPTNCCNNTFFKFLLER*	AGB67500.1	3e-49	c-like opsin [Tripedalia cystophora]	ptg000024l	1	15499283	15500446
>g41112.t1	MIAFSVIILHIIVISTVLNVLVVVALTKRWNRIQLQHVLFIAASVCDLLQVLTGHLLEVIPASEKNKSIHCTLIGLCVTACSYMSIALLTSMSLLRVLSVYYPIHLRSVLHKKSASLYFILPSIIYGLFWSIMPLFGWSNYQRESTTLCSINMTSKTIKTMSYMYCLLVFCYVIPITIMIISFYLIRMKLKQSRSVHSNSLSSTSFKMRIYKENYFFKLLIAMMIAFIVSWTPYAVMVLCLASNVNLSSSFQEFGALFGKASTMINPVIYSIGCKECRGSIKALFTCKKNKNTIEPTVIGEMHEGNATKTSTRCRFNVNSTSIRRQTAIIIHSLGRKVVQTDKG*	AGB67500.1	1e-46	c-like opsin [Tripedalia cystophora]	ptg000024l	1	15509442	15510476
>g41139.t1	MALITHIMAVLAALSIFMNFIVVLALYKIRKKLTAQSILFLVVSLLDLVMSLIGYPMEIIGSFDSEGPRCIISGFLITTISLISIALLTSMSIMRALVITFPFRMYQLLQNKQACLYFLLPSIAYGLGWGILPLAGWSKYTIETTNRCSINIRHDNKETMSFVYALLCFCYVLPVLIMSCNFVIIKYKITAIARSHIRGCSNRAESRTAKKEKYFLLLLTTMVATFLISWTPYAIVVFLAAKNIKASPLILDIAAMCGKSSTLYNPIIYAKLYKQFRIGLVSLFGLNQQEITSGGNVVLQNKNTTNDHHSIDI*	BAF95844.1	1e-56	opsin [Podocoryna carnea]	ptg000024l	1	15663469	15662528
>g5311.t1	MVLATNDIIILLIIILSTILNGLVIITLLKQWRNLNTREMLLFVLSLSDFLQSSISFSTEFINHSTRNNLTLCITLGYLVTSLSLTSITLLTSISICRMLVFTFPLKLFEVTQRKCTSLFFILPSYFYGFLWGTLPFMGWSNYQQEHDQSNRCTMNLIDNSITSLSYLYCLLIFCYVIPVFIMIYSFLKIKYILKKMTTDEQIRNGTHSTGIQSTRKSERQFTFMCFVMCSAFLLAWTPYAVVVFLISANYRPLISSLTLDLCALLGKSQVFYNPIIYAFLYKDFRLSLKRLICKSRSIAPQVME*	XP_057309738.1	5e-58	green-sensitive opsin P521-like [Hydractinia symbiolongicarpus]	ptg000004l	1	16420061	16420978
>g7241.t1	MVSIVVTVVLVICMFLSAVLNGTAHCVLWYKCKDDHRKVILLSLTAADFIQTLIGYPTEILLFNFDNVPVFLAKFSGVTVTSLAFCAINHLMLLSLERWFCLSYPVLSVKIPKILRIILLIFIGWILPILWAIFPMIGWSNYVIEENTNKRCSINLRDRTFNVMSYNICLTLFYYFLPLIVIVAALRKTNQRLHMLSKVVASLSIEDRQNHKQNQKKTLLTIILALGFFILWTPYAVAVLLLIIGVEEMNTTLNISAMVAKFATVLNPIICMFLDKRFRQHIISVLMKRRENEQNQSEREIIDLAQRTVDQ*	XP_002163209.3	6e-37	parapinopsin-like	ptg000005l	1	6163191	6162289
>g8432.t1	MKEALITTSMGVIVFSSLLLNASALYIFLRMRKMELVQILLTSISICDLFQAVLGFIPDSVSAIFPHTIQIDNTLCVTSGYVVFACAITVIMHIASLSVVRSLAVRDPIRYRLIVNNKAYIRVILVLCYFWGFLWPALPFLRWSTYAVDLDRRRCSLDWKLTNSSSLSYILSVTIFSFALPVAVLIITSALAVLKVRSNKHSEVRRNTSLAANSKIDLMEKSYIRLVVIMAVFFVIAWSPYAFTGLMSVFKIQPNETCVTAAAIFAKLSVVFNPIANGFINKPFRRRLRKFVIIHVFRGMISADVKSNYEITTQNGNLYTTTTT*	NP_001274709.1	3e-58	uncharacterized protein LOC101234858 [Hydra vulgaris]	ptg000005l	1	16813871	16812915
